# Placental Insulin-like Growth Factor 1 Insufficiency Drives Neurodevelopmental Disorder‑Relevant Behavioral Changes with Sex‑Specific Vulnerabilities

**DOI:** 10.64898/2026.01.06.697024

**Authors:** Annemarie J. Carver, Faith M. Fairbairn, Robert J. Taylor, Benjamin W.Q. Hing, Amrita Gajmer, Regan T. Fair, Hanna E. Stevens

## Abstract

Preterm birth, placental insufficiency, and other perinatal adversities lead to the loss of placental support including critical hormones, such as Insulin-like growth factor 1 (IGF1), required for neurodevelopment. Decreased IGF1 and preterm birth are associated with neurodevelopmental disorder risk, including autism spectrum disorder. Whether placental *Igf1* insufficiency drives neurodevelopmental risks is not understood. To understand these mechanisms, placental-targeted CRISPR manipulation in mice was employed to induce placental *Igf1* insufficiency. Subsequently, embryonic forebrain development was assessed sex-specifically to identify structural, cellular, and transcriptomic changes. Postnatal offspring were used to determine neurobehavioral trajectories relevant to neurodevelopmental disorders as assessed through learning, motor, and affective behavioral tasks and neurostereology. Placental *Igf1* insufficiency reduced embryonic forebrain growth, including decreased cell population across males and females. Embryonic forebrain transcriptomics revealed sex-specific alterations. Developmental pathways including insulin-like growth factor receptor signaling, laminin processes, and hormone synthesis were downregulated in male forebrain, driven by autism risk genes, *Reln* and *Lama1*. Altered genes in female forebrain were enriched for autism-risk genes including *Grin2b* and *Dync1h1*. Following these transcriptomic differences, postnatal neurobehavioral trajectories were sex-specific. Male offspring uniquely showed reduced motor learning, increased stereotyped behaviors, altered reversal learning, and reduced forebrain neuronal number. Female offspring displayed opposite behavioral changes as males and few changes in forebrain structure. Assessment of both adult male and female offspring forebrain white matter revealed an increased astrocyte population, a phenotype that appears similar to reactive astrogliosis seen in other models of preterm birth and placental insufficiency. The provision of *Igf1* specifically from placenta is critical for offspring forebrain development. This temporary early deficit has persistent sex-specific neurobehavioral effects. These outcomes have relevance for neurodevelopmental disorder risk and highlight mechanisms that could facilitate intervention development for adverse outcomes after early loss of placental hormone support in perinatal adversity.
