## Supplemental Table 1 for "Placental Insulin-like Growth Factor 1 Insufficiency Drives Neurodevelopmental Disorder‑Relevant Behavioral Changes with Sex‑Specific Vulnerabilities"

### Sheet: Sheet1
Target Gene	Primer Sequence
18s Forward	5’-AGTCCCTGCCCTTTGTACACA-3’
18s Reverse	5’-CGATCCGAGGGCCTCACTA-3’
Cre Forward (qPCR)	5’-CCCTGTTTCACTATCCAGGT-3’
Cre Reverse (qPCR)	5’-GGGTAACTAAACTGGTCGAG-3’
Cre Forward (PCR)	5’-GCACTGATTTCGACCAGGTT-3’
Cre Reverse (PCR)	5’-GCTAACCAGCGTTTTCGTTC-3’
Flt1 Forward	5’-CCTCCGTGCATGTGTATGAA-3’
Flt1 Reverse	5’-CATCCTCGGTTGTCACATCTT-3’
Igf1 Forward (qPCR)	5’-CCCCGTCCCTATCGACAAAC-3’
Igf1 Reverse (qPCR)	5’-CCTTTCCTTCTCCTTTGCAGC-3’
Igf1 WT Forward (PCR)	5’-GGCAAATGGAAATCCTATGTC-3’
Igf1 Flox Forward (PCR)	5’-AAACCACACTGCTCGACATTG-3’
Igf1 Common Reverse (PCR)	5’-CACTAAGGAGTCTGTATTTGGACC-3’
Igf1R Forward	5’-GTGGGGGCTCGTGTTTCTC-3’
Igf1R Reverse	5’-GATCACCGTGCAGTTTTCCA-3’
Igf2 Forward	5’-CCGAGAGGGACGTGTCTAC-3’
Igf2 Reverse	5’-GTCTCCAGGTGTCATATTGGAAG-3’
Igf2R Forward	5’-GGGAAGCTGTTGACTCCAAAA-3’
Igf2R Reverse	5’-GCAGCCCATAGTGGTGTTGAA-3’
Igfbp3 Forward	5’-CCAGGAAACATCAGTGAGTCC-3’
Igfbp3 Reverse	5’-GGATGGAACTTGGAATCGGTCA-3’
Igfbp5 Forward	5’-AAGACAGCACAACTTCAGTTCA-3’
Igfbp5 Reverse	5’-TCACAGGGAAGGATGTTTGAGT-3’
Jarid 1C	5’-CTGAAGCCTTTGGCTTTGAG-3’
Jarid 1D	5’-CCACTGCCAAATTCTTTGG-3’
Plgf Forward	5’-TGAAGGCATGTAGAGGGGAC-3’
Plgf Reverse	5’-CACTCTGCCTGTGTTCCAGA-3’
Rbm31 Forward	5’-CACCTTAAGAACAAGCCAATACA-3’
Rbm31 Reverse	5’-GGCTTGTCCTGAAAACATTTGG-3’
Snat1 Forward	5’-AGCAACGACTCTAATGACTTCAC-3’
Snat1 Reverse	5’-CCTCCTACTCTCCCGATCTGA-3’
Snat2 Forward	5’-ACCTCACCTGCTCGTCAAAG-3’
Snat2 Reverse	5’-TGGTTGTCATGGCACCTCTC-3’
Snat4 Forward	5’-GCGGGGACAGTATTCAGGAC-3’
Snat4 Reverse	5’-GGAACTTCTGACTTTCGGCAT-3’
Vegf Forward	5’-TTACTGCTGTACCTCCACC-3’
Vegf Reverse	5’-ACAGGACGGCTTGAAGATG-3’
