## Supplemental Table 2 for "Placental Insulin-like Growth Factor 1 Insufficiency Drives Neurodevelopmental Disorder‑Relevant Behavioral Changes with Sex‑Specific Vulnerabilities"

### Sheet: Mapping_Efficiency
Samples	Sex	Treatment	Mapping_Rate
IO5	F	CONTROL	80.7808
IQ13	F	CONTROL	81.6794
IR10	F	CONTROL	80.4869
IU10	F	CONTROL	74.6972
IX11	F	CONTROL	80.5195
KI2	F	CONTROL	79.8741
IO9	F	IGF1KO	80.9653
IQ14	F	IGF1KO	81.1273
IR11	F	IGF1KO	81.8932
IU11	F	IGF1KO	83.7216
IV2	F	IGF1KO	75.983
IX6	F	IGF1KO	71.6197
IQ9	M	CONTROL	80.4729
IR6	M	CONTROL	73.8452
IS13	M	CONTROL	79.3057
IV7	M	CONTROL	75.0658
KE5	M	CONTROL	82.3819
KH2	M	CONTROL	72.5278
IQ10	M	IGF1KO	79.9857
IR4	M	IGF1KO	81.1682
IS14	M	IGF1KO	76.9238
IV8	M	IGF1KO	80.0098
KE11	M	IGF1KO	75.6932
KI10	M	IGF1KO	81.7708
