## Supplemental Table 3 for "Placental Insulin-like Growth Factor 1 Insufficiency Drives Neurodevelopmental Disorder‑Relevant Behavioral Changes with Sex‑Specific Vulnerabilities"

### Sheet: Male_DEG
Ensembl	external_gene_name	baseMean	log2FoldChange	lfcSE	stat	pvalue	padj
ENSMUSG00000001930	Vwf	694.485	-0.838924	0.177139	-4.73597	2.18013e-06	0.00486449
ENSMUSG00000015647	Lama5	213.361	-0.907513	0.223875	-4.05366	5.04223e-05	0.0393773
ENSMUSG00000020061	Mybpc1	92.0323	-2.04897	0.43	-4.76504	1.88821e-06	0.00486449
ENSMUSG00000021076	Actr10	4248.79	0.419968	0.0839249	5.0041	5.61243e-07	0.00219151
ENSMUSG00000026042	Col5a2	1380.4	-0.465305	0.112468	-4.13723	3.51522e-05	0.0288969
ENSMUSG00000026193	Fn1	3676.29	-0.457978	0.103867	-4.40927	1.03721e-05	0.0172166
ENSMUSG00000026478	Lamc1	2430.95	-0.424028	0.0967718	-4.38173	1.17741e-05	0.0172166
ENSMUSG00000032796	Lama1	603.89	-0.712937	0.164496	-4.33407	1.4638e-05	0.017587
ENSMUSG00000034022	Cpsf1	1971.95	-0.458207	0.110005	-4.16534	3.10895e-05	0.0278961
ENSMUSG00000040249	Lrp1	9977.29	-0.388975	0.0889018	-4.37533	1.21251e-05	0.0172166
ENSMUSG00000041460	Cacna2d4	26.7284	4.25732	0.787733	5.40453	6.49796e-08	0.000507458
ENSMUSG00000042453	Reln	6599.8	-0.589252	0.114022	-5.1679	2.36737e-07	0.00123253
ENSMUSG00000067571	Ms4a15	20.006	-4.12894	0.950258	-4.34507	1.3923e-05	0.017587
ENSMUSG00000070570	Slc17a7	2157.58	-0.376464	0.0902704	-4.17041	3.04056e-05	0.0278961
ENSMUSG00000075391	Glo1-ps	438.43	-0.774578	0.18392	-4.2115	2.53681e-05	0.0264149
ENSMUSG00000078880	Gm14308	57.6903	-2.36178	0.487195	-4.8477	1.249e-06	0.00390163
ENSMUSG00000090733	Rps27	4360.94	-3.9659	0.953872	-4.15769	3.21487e-05	0.0278961
ENSMUSG00000095295	Gm3488	115.742	4.48759	0.772806	5.80688	6.36494e-09	9.9414e-05
ENSMUSG00000112022	Gm2436	21.0763	-13.6309	3.40938	-3.99805	6.38659e-05	0.047501
ENSMUSG00000116988	Gm49673	19.8892	5.05701	1.18013	4.28514	1.82623e-05	0.0203742
ENSMUSG00000121810	Pphln1-ps1	88.0523	1.56065	0.355988	4.38398	1.16529e-05	0.0172166
