## Supplemental Table 4 for "Placental Insulin-like Growth Factor 1 Insufficiency Drives Neurodevelopmental Disorder‑Relevant Behavioral Changes with Sex‑Specific Vulnerabilities"

### Sheet: Female_DEG
Ensembl	external_gene_name	baseMean	log2FoldChange	lfcSE	stat	pvalue	padj
ENSMUSG00000001504	Irx2	108.24	1.45441	0.3226	4.5084	6.53177e-06	0.0085761
ENSMUSG00000017677	Wsb1	2626.23	-0.451325	0.110284	-4.09238	4.26965e-05	0.0362295
ENSMUSG00000018707	Dync1h1	19963	-0.341005	0.0734533	-4.64246	3.44279e-06	0.00592948
ENSMUSG00000020776	Fbf1	2666.45	-0.338562	0.0819748	-4.13008	3.62643e-05	0.0354189
ENSMUSG00000021614	Vcan	5681.21	-0.300758	0.0735067	-4.09158	4.28449e-05	0.0362295
ENSMUSG00000022822	Abcc5	2186.51	-0.423915	0.106733	-3.97172	7.13542e-05	0.0449442
ENSMUSG00000025261	Huwe1	15426.5	-0.473091	0.0653652	-7.23765	4.56511e-13	2.37796e-09
ENSMUSG00000029427	Zcchc8	297.43	-1.01056	0.254151	-3.97624	7.00141e-05	0.0449442
ENSMUSG00000030209	Grin2b	9729.97	-0.482402	0.0774556	-6.22811	4.72094e-10	1.84435e-06
ENSMUSG00000031012	Cask	5605.12	-0.273206	0.0688194	-3.9699	7.19015e-05	0.0449442
ENSMUSG00000033943	Mga	3037.96	-0.389579	0.0975602	-3.99322	6.51814e-05	0.0449442
ENSMUSG00000035910	Dcdc2a	163.009	1.08476	0.266316	4.07322	4.63679e-05	0.0362295
ENSMUSG00000043020	Dnai3	66.5057	1.59123	0.369872	4.30211	1.69177e-05	0.0176248
ENSMUSG00000043091	Tuba1c	1430.29	-0.786989	0.12796	-6.15027	7.73524e-10	2.41757e-06
ENSMUSG00000045482	Trrap	4849.93	-0.383579	0.0766654	-5.00329	5.63603e-07	0.0012582
ENSMUSG00000049336	Tenm2	5790.89	-0.389754	0.0673112	-5.79033	7.02494e-09	1.82964e-05
ENSMUSG00000051166	Eml5	975.088	-0.537295	0.131853	-4.07496	4.6023e-05	0.0362295
ENSMUSG00000052512	Nav2	2080.43	-0.433108	0.0936989	-4.62234	3.79438e-06	0.00592948
ENSMUSG00000053580	Tanc2	6090.28	-0.343589	0.0791022	-4.34361	1.40162e-05	0.0156451
ENSMUSG00000058006	Mdn1	2583.21	-0.430277	0.0896956	-4.79708	1.60997e-06	0.00314487
ENSMUSG00000062296	Trank1	2085.83	-0.470903	0.106835	-4.40775	1.04451e-05	0.0125558
ENSMUSG00000075391	Glo1-ps	352.125	9.78898	2.17211	4.50666	6.5856e-06	0.0085761
ENSMUSG00000079402	Gm3020	549.941	-0.647866	0.160075	-4.04727	5.18181e-05	0.0385601
ENSMUSG00000098404	Mrip-ps	4.15281	-25.2994	2.52199	-10.0315	1.10773e-23	1.73106e-19
ENSMUSG00000114547	Gm3226	542.246	-1.48116	0.202299	-7.32167	2.44901e-13	1.91353e-09
