## Supplemental Table 5 for "Placental Insulin-like Growth Factor 1 Insufficiency Drives Neurodevelopmental Disorder‑Relevant Behavioral Changes with Sex‑Specific Vulnerabilities"

### Sheet: gsea_report_for_CON_17580573545
NAME	SIZE	ES	NES	NOM p-val	FDR q-val	RANK AT MAX	LEADING EDGE
GOBP_EXTERNAL_ENCAPSULATING_STRUCTURE_ORGANIZATION	290	0.48398	2.09593	0	0.0236307	2546	tags=36%, list=18%, signal=43%
GOBP_C21_STEROID_HORMONE_BIOSYNTHETIC_PROCESS	17	0.764534	2.05065	0	0.0341829	1535	tags=65%, list=11%, signal=72%
GOBP_ENDODERM_DEVELOPMENT	74	0.531151	1.9375	0	0.0561276	2253	tags=35%, list=16%, signal=41%
GOBP_INSULIN_LIKE_GROWTH_FACTOR_RECEPTOR_SIGNALING_PATHWAY	47	0.580029	1.94464	0	0.0568247	3596	tags=53%, list=25%, signal=70%
GOBP_SEMI_LUNAR_VALVE_DEVELOPMENT	45	0.60268	1.98091	0	0.061946	1941	tags=40%, list=13%, signal=46%
GOBP_ENDODERM_FORMATION	52	0.576267	1.94718	0	0.0626899	1320	tags=35%, list=9%, signal=38%
GOBP_RENAL_FILTRATION	29	0.641457	1.96381	0.00325203	0.0668615	1024	tags=31%, list=7%, signal=33%
GOBP_C21_STEROID_HORMONE_METABOLIC_PROCESS	22	0.681242	1.95291	0.00170358	0.0675227	1880	tags=55%, list=13%, signal=63%
GOBP_ODONTOGENESIS	104	0.517253	1.99142	0	0.0691458	1412	tags=30%, list=10%, signal=33%
GOBP_SERTOLI_CELL_DIFFERENTIATION	21	0.649365	1.82278	0	0.0907844	1713	tags=48%, list=12%, signal=54%
GOBP_ESTABLISHMENT_OF_BLOOD_BRAIN_BARRIER	17	0.700219	1.85059	0.00541516	0.0911175	2517	tags=53%, list=17%, signal=64%
GOBP_AORTIC_VALVE_MORPHOGENESIS	35	0.579735	1.84668	0	0.0911622	2683	tags=43%, list=18%, signal=52%
GOBP_HEART_VALVE_MORPHOGENESIS	58	0.544429	1.89743	0	0.0912016	2952	tags=43%, list=20%, signal=54%
GOBP_CELLULAR_RESPONSE_TO_INTERLEUKIN_1	66	0.515991	1.87093	0	0.0914245	2623	tags=38%, list=18%, signal=46%
GOBP_REGULATION_OF_EXTRACELLULAR_MATRIX_ORGANIZATION	58	0.533214	1.82726	0	0.0918922	2950	tags=43%, list=20%, signal=54%
GOBP_NEGATIVE_REGULATION_OF_CYTOKINE_PRODUCTION_INVOLVED_IN_IMMUNE_RESPONSE	21	0.651464	1.81856	0	0.0919551	2347	tags=48%, list=16%, signal=57%
GOBP_HORMONE_BIOSYNTHETIC_PROCESS	43	0.57728	1.86132	0	0.0926402	1932	tags=44%, list=13%, signal=51%
GOBP_PULMONARY_VALVE_DEVELOPMENT	23	0.62528	1.82325	0.00166945	0.0934669	2950	tags=48%, list=20%, signal=60%
GOBP_NEGATIVE_REGULATION_OF_PRODUCTION_OF_MOLECULAR_MEDIATOR_OF_IMMUNE_RESPONSE	27	0.614718	1.82858	0	0.0936537	2347	tags=41%, list=16%, signal=49%
GOBP_HEAD_MORPHOGENESIS	36	0.571242	1.83138	0	0.094656	1381	tags=36%, list=10%, signal=40%
GOBP_POSITIVE_REGULATION_OF_TRIGLYCERIDE_METABOLIC_PROCESS	16	0.714646	1.87355	0	0.0949968	2690	tags=63%, list=19%, signal=77%
GOBP_REGULATION_OF_B_CELL_DIFFERENTIATION	27	0.625351	1.88279	0.00163399	0.0952827	3198	tags=56%, list=22%, signal=71%
GOBP_REGULATION_OF_INSULIN_LIKE_GROWTH_FACTOR_RECEPTOR_SIGNALING_PATHWAY	19	0.678675	1.85073	0	0.0956161	3596	tags=79%, list=25%, signal=105%
GOBP_GRANULOCYTE_ACTIVATION	36	0.580722	1.8365	0	0.0958926	2520	tags=42%, list=17%, signal=50%
GOBP_COCHLEA_MORPHOGENESIS	23	0.631184	1.85409	0.00179211	0.0959868	3852	tags=70%, list=27%, signal=95%
GOBP_TRIGLYCERIDE_CATABOLIC_PROCESS	18	0.687979	1.83308	0	0.0962977	2690	tags=61%, list=19%, signal=75%
GOBP_FACE_MORPHOGENESIS	30	0.59945	1.86223	0	0.0971636	1381	tags=43%, list=10%, signal=48%
GOBP_PHOSPHATIDYLCHOLINE_METABOLIC_PROCESS	61	0.53224	1.83755	0	0.0992301	1573	tags=31%, list=11%, signal=35%
GOBP_CARDIAC_EPITHELIAL_TO_MESENCHYMAL_TRANSITION	36	0.572387	1.81057	0.00159744	0.0992356	1691	tags=36%, list=12%, signal=41%
